# Cyclin D3 drives inertial cell cycling in dark zone germinal center B cells

**DOI:** 10.1101/2020.11.17.385716

**Authors:** Juhee Pae, Jonatan Ersching, Tiago B. R. Castro, Marta Schips, Luka Mesin, Samuel J. Allon, Jose Ordovas-Montanes, Coraline Mlynarczyk, Ari Melnick, Alejo Efeyan, Alex K. Shalek, Michael Meyer-Hermann, Gabriel D. Victora

## Abstract

During affinity maturation, germinal center (GC) B cells alternate between proliferation and somatic hypermutation in the dark zone (DZ) and affinity-dependent selection in the light zone (LZ). This anatomical segregation imposes that the vigorous proliferation that allows clonal expansion of positively-selected GC B cells takes place ostensibly in the absence of the signals that triggered selection in the LZ, as if by “inertia.” We find that such inertial cycles specifically require the cell cycle regulator cyclin D3. Cyclin D3 dose-dependently controls the extent to which B cells proliferate in the DZ and is essential for effective clonal expansion of GC B cells in response to strong T follicular helper (Tfh) cell help. Introduction into the *Ccnd3* gene of a Burkitt lymphoma-associated gain-of-function mutation (T283A) leads to larger GCs with increased DZ proliferation and, in older mice, to clonal B cell lymphoproliferation, suggesting that the DZ inertial cell cycle program can be coopted by B cells undergoing malignant transformation.
