## Supplemental Spreadsheet 1 for "Cyclin D3 drives inertial cell cycling in dark zone germinal center B cells"

### Sheet: Cell cycle classification genes
GENE		S phase	02:44:00
MCM5		G2M phase	45:98
PCNA		Source	Tirosh et al. Science 2016
TYMS
FEN1
MCM2
MCM4
RRM1
UNG
GINS2
MCM6
CDCA7
DTL
PRIM1
UHRF1
MLF1IP
HELLS
RFC2
RPA2
NASP
RAD51AP1
GMNN
WDR76
SLBP
CCNE2
UBR7
POLD3
MSH2
ATAD2
RAD51
RRM2
CDC45
CDC6
EXO1
TIPIN
DSCC1
BLM
CASP8AP2
USP1
CLSPN
POLA1
CHAF1B
BRIP1
E2F8
HMGB2
CDK1
NUSAP1
UBE2C
BIRC5
TPX2
TOP2A
NDC80
CKS2
NUF2
CKS1B
MKI67
TMPO
CENPF
TACC3
FAM64A
SMC4
CCNB2
CKAP2L
CKAP2
AURKB
BUB1
KIF11
ANP32E
TUBB4B
GTSE1
KIF20B
HJURP
CDCA3
HN1
CDC20
TTK
CDC25C
KIF2C
RANGAP1
NCAPD2
DLGAP5
CDCA2
CDCA8
ECT2
KIF23
HMMR
AURKA
PSRC1
ANLN
LBR
CKAP5
CENPE
CTCF
NEK2
G2E3
GAS2L3
CBX5
CENPA

### Sheet: Myc targets
SCHUHMACHER_MYC_TARGETS_UP
> Genes up-regulated in P493-6 cells (Burkitt's lymphoma) induced to express MYC [GeneID=4609].
ABCE1
ACSL1
AHCY
AIMP2
AK4
AKAP1
ATP1B3
AUH
BOP1
CAD
CDK4
CEBPZ
CTPS1
CTSC
CYCS
CYP51A1
DANCR
DCUN1D4
DDX10
DDX21
DHODH
EBNA1BP2
EXOSC2
EXOSC7
FABP5
FASN
FKBP4
FXN
GCSH
GPD1L
GRSF1
HSPE1
IARS1
IMPDH2
LDHA
LRP8
MEST
MGST1
MRPL3
MTHFD1
MXI1
MYC
NAMPT
NEFH
NME1
NOLC1
ODC1
PAICS
PEBP1
PNO1
POLD2
POLR2H
PPAT
PRDX4
PRPS2
PUM3
PYCR1
RABEPK
RANBP1
RCC1
RPIA
RRP1B
RRS1
SLC16A1
SLC20A1
SLC39A14
SLC39A6
SORD
SRM
SRPK1
TARBP1
TBL3
TFRC
TMEM97
TRAP1
UCHL3
UCK2
VARS1
VRK1
ZNF239

### Sheet: E2F targets
REN_BOUND_BY_E2F
> Genes whose promoters were bound by E2F1 and E2F4 [GeneID=1869;1874] in the primary fibroblasts WI-38, by ChIP on chip assay.
BARD1
BRD2
BUB3
CBX5
CCNA2
CDC25A
CDC6
CDK1
CDK2
CENPA
CENPE
CHEK1
CKS1BP7
CSTF1
DBF4
DUT
E2F2
E2F3
FEN1
H2AC18
H2AC6
H2AX
H2AZ1
H2BC21
H3C4
HLTF
HMGB1
HMGB3
MAD2L1
MCM3
MCM5
MCM6
MLH1
MSH2
NAP1L4
NDC80
ORC1
PCNA
POLA1
POLA2
POLD1
PRIM2
PRKDC
PTTG1
RAD51
RAD54L
RB1
RBL1
RFC2
RFC3
RFC4
RPA3
RRM1
SMC2
SMC4
SUPT4H1
TK1
TOP2A
TP53
TTK
UMPS
UNG

### Sheet: mTorc1 targets
PENG_RAPAMYCIN_RESPONSE_DN
>Genes down-regulated in BJUB cells (B-lymphoma) in response to rapamycin (sirolimus) [PubChem=6610346] treatment
ADRM1
AHSA1
ALDH4A1
ATF5
ATP5G1
ATP5G3
BMP1
BTK
BYSL
C8ORF41
CALU
CCT5
CCT6A
CDK4
CHUK
COPB2
CSE1L
EIF2B4
EIF4G2
EMP3
FAM89B
FASN
HCCS
HMHB1
HSPA4
HSPA8
HSPE1
HYOU1
ID2
IFI30
IMP4
JTB
LRRC32
MLLT11
MMP15
MRPL12
MRPS11
NDUFA9
NPM3
PFKM
PGK1
PRMT1
PSMD5
PSMD8
PTBP1
RABEPK
RABGGTB
SAFB
SF3A3
SIT1
SLC29A1
SNRPC
SQLE
SRM
TCEB3
TFRC
TGDS
TIMM17A
TMED2
TMEM109
UBE2L3
WNT10B
ZNF259
